# Muscle-specific increased expression of *JAG1* improves skeletal muscle phenotype in dystrophin-deficient mice

**DOI:** 10.1101/2025.03.12.642857

**Authors:** Felipe de Souza Leite, Matthias R. Lambert, Tracy Yuanfan Zhang, James R. Conner, Joao A. Paulo, Sheldon Furtado Oliveira, Sanjukta Thakurta, Jennifer Bowles, Emanuela Gussoni, Steven P. Gygi, Jeffrey J. Widrick, Louis M. Kunkel

## Abstract

Therapeutic strategies for Duchenne Muscular Dystrophy (DMD) will likely require complementary approaches. One possibility is to explore genetic modifiers that improve muscle regeneration and function. The beneficial effects of the overexpression of Jagged-1 were described in escaper golden retriever muscular dystrophy (GRMD) dogs that had a near-normal life and validated in dystrophin-deficient zebrafish (1). To clarify the underlying biology of *JAG1* overexpression in dystrophic muscles, we generated a transgenic mouse (mdx^5cv^-*JAG1*) model that lacks dystrophin and overexpresses human *JAG1* in striated muscles. Skeletal muscles from mdx^5cv^-*JAG1* and mdx^5cv^ mice were studied at one, four, and twelve-month time points. *JAG1* expression in mdx^5cv^-*JAG1* increased by three to five times compared to mdx^5cv^. Consequently, mdx^5cv^-*JAG1* muscles were significantly bigger and stronger than dystrophic controls, along with an increased number of myofibers. Proteomics data show increased dysferlin in mdx^5cv^-*JAG1* muscles and an association of Nsd1 with the phenotype. Our data supports the positive effect of *JAG1* overexpression in dystrophic muscles.

**Significance Statement:** Duchenne Muscular Dystrophy (DMD) patients present a progressive decline in motor function. DMD is caused by mutations in the *DMD* gene that lead to the absence of dystrophin - an essential component of muscle cells. However, dystrophin-deficient dogs overexpressing JAG1 had a normal lifespan with remarkable motor function. In this study, we increased expression of human *JAG1* in mouse skeletal muscles lacking dystrophin to explore mechanisms responsible for these benefits. Our observations show that overexpression of *JAG1* counterbalances the lack of dystrophin by generating bigger and stronger muscles as the mouse ages. Moreover, our proteomics dataset suggests a role of dysferlin in the phenotype. Therefore, our study supports the exploration of *JAG1* in pre-clinical models.
