## Supplemental Table 1 for "Muscle-specific increased expression of *JAG1* improves skeletal muscle phenotype in dystrophin-deficient mice"

	UniprotID	GeneSymbol	Description	NumPeps	neglogPVal	log2FC
Arg1__Q61176	Q61176	Arg1	Arginase-1	5	1.97477425473892	0.869906960735948
Dysf__Q9ESD7_2	Q9ESD7-2	Dysf	Isoform of Q9ESD7, Isoform 2 of Dysferlin	183	3.71398024130229	0.635642215056178
Lyz2__P08905	P08905	Lyz2	Lysozyme C-2	1	1.90201991065334	0.650382635185444
Mpeg1__A1L314	A1L314	Mpeg1	Macrophage-expressed gene 1 protein	1	1.58571747408976	0.96868131702352
Mt2__P02798	P02798	Mt2	Metallothionein-2	5	1.90165975452388	0.920939184674961
Rrn3__B2RS91	B2RS91	Rrn3	RNA polymerase I-specific transcription initiation factor RRN3	1	1.39166382875969	0.816823373168331
Slc29a3__Q99P65	Q99P65	Slc29a3	Equilibrative nucleoside transporter 3	1	1.45085237567351	0.66353603114739
Slu7__Q8BHJ9	Q8BHJ9	Slu7	Pre-mRNA-splicing factor SLU7	1	1.70497595681573	0.596057501642659
Fam171a1__A2ATK9	A2ATK9	Fam171a1	Family with sequence similarity 171, member A1	1	2.42698628671231	-0.635295710935263
Fat4__Q2PZL6	Q2PZL6	Fat4	Protocadherin Fat 4	1	1.57973160794512	-0.716808060288713
Fgf2__P15655	P15655	Fgf2	Fibroblast growth factor 2	2	1.82473382802308	-0.719911824233845
Itpkc__Q7TS72	Q7TS72	Itpkc	Inositol-trisphosphate 3-kinase C	2	1.64880110049726	-0.588547289658103
Mmrn1__B2RPV6	B2RPV6	Mmrn1	Multimerin-1	1	1.39395357023695	-0.863692534071722
Tnnc2__P20801	P20801	Tnnc2	Troponin C, skeletal muscle	222	1.40387144840343	-0.645832433901069
