## Supplemental Table 2 for "Muscle-specific increased expression of *JAG1* improves skeletal muscle phenotype in dystrophin-deficient mice"

	UniprotID	GeneSymbol	Description	NumPeps	neglogPVal	log2FC
Micos10__Q7TNS2	Q7TNS2	Micos10	MICOS complex subunit Mic10	3	1.37507206440441	0.612542706663627
Nsd1__O88491	O88491	Nsd1	Histone-lysine N-methyltransferase, H3 lysine-36 specific	1	3.58351543592125	0.67571291401878
Sppl2a__Q9JJF9	Q9JJF9	Sppl2a	Signal peptide peptidase-like 2A	2	1.4190297943827	0.777920609799652
Alpk1__E9QNX4	E9QNX4	Alpk1	Isoform of Q9CXB8, Alpha-protein kinase 1	1	2.0308993678722	-1.16645005590157
Anxa8__O35640	O35640	Anxa8	Annexin A8	3	1.41538627302831	-0.668934731583362
Casp6__O08738	O08738	Casp6	Caspase-6	3	1.42962051149599	-0.603100093862156
Cdk13__Q69ZA1	Q69ZA1	Cdk13	Cyclin-dependent kinase 13	5	2.27729790241773	-0.675077504930173
Ciita__P79621	P79621	Ciita	MHC class II transactivator	2	1.8479276878596	-0.607668267574163
Cthrc1__Q9D1D6	Q9D1D6	Cthrc1	Collagen triple helix repeat-containing protein 1	1	1.89796753615597	-1.26877899416067
Glce__Q9EPS3	Q9EPS3	Glce	D-glucuronyl C5-epimerase	1	1.33842151276586	-0.663869415729795
Heatr1__G3X9B1	G3X9B1	Heatr1	HEAT repeat-containing protein 1	7	2.13770271888684	-0.778702365975621
Ifi203__E9QAN9	E9QAN9	Ifi203	Isoform of O35368, Interferon-activable protein 203	3	1.43340353023392	-0.596066034590704
Igkv1_135__A0A0B4J1H7	A0A0B4J1H7	Igkv1-135	Immunoglobulin kappa variable 1-135 (Fragment)	6	2.27763893510515	-0.708345867087418
Irf2bp1__Q8R3Y8	Q8R3Y8	Irf2bp1	Interferon regulatory factor 2-binding protein 1	1	1.80990676645527	-0.600971580232858
Jak2__Q62120	Q62120	Jak2	Tyrosine-protein kinase JAK2	1	1.49993624143175	-0.618596713304059
Kat14__Q8CID0	Q8CID0	Kat14	Cysteine-rich protein 2-binding protein	1	1.44603975856631	-1.08381595594991
Kras__P32883	P32883	Kras	GTPase KRas	1	1.38239475183715	-1.23980150802987
Krt1__P04104	P04104	Krt1	Keratin, type II cytoskeletal 1	1	2.01892623033697	-1.11284333219297
Mageb18__Q8BQR7	Q8BQR7	Mageb18	Melanoma-associated antigen B18	2	1.36362886069673	-0.736756712050497
Muc16__A0A140LJ72	A0A140LJ72	Muc16	Mucin 16	2	2.06629786534604	-1.12486302286548
Mylpf__F6ULR7	F6ULR7	Mylpf_1	Isoform of P97457, Myosin regulatory light chain 2, skeletal muscle isoform (Fragment)	14	1.75612850443532	-0.608272553156597
P01645__P01645	P01645	P01645	Ig kappa chain V-V region HP 93G7	4	1.44707566146792	-0.687153663705686
Parp16__Q7TMM8	Q7TMM8	Parp16	Protein mono-ADP-ribosyltransferase PARP16	1	1.56335768651059	-0.635853245001437
Rasgrp2__Q9QUG9	Q9QUG9	Rasgrp2	RAS guanyl-releasing protein 2	1	1.53757659211361	-0.836360952273074
Slc35b2__Q91ZN5	Q91ZN5	Slc35b2	Adenosine 3'-phospho 5'-phosphosulfate transporter 1	3	1.4756574069038	-0.699985449498884
Tceal7__A3KGA4	A3KGA4	Tceal7	Transcription elongation factor A protein-like 7	2	1.43467647822432	-1.08235740748326
Tdrd1__Q99MV1	Q99MV1	Tdrd1	Tudor domain-containing protein 1	2	2.4765117147003	-1.2742528704775
Wdfy3__Q6VNB8	Q6VNB8	Wdfy3	WD repeat and FYVE domain-containing protein 3	1	2.47154812826772	-0.733807961271557
