## Supplemental Table 3 for "Muscle-specific increased expression of *JAG1* improves skeletal muscle phenotype in dystrophin-deficient mice"

	UniprotID	GeneSymbol	Description	NumPeps	neglogPVal	log2FC
Dnmt3b__O88509	O88509	Dnmt3b	DNA (cytosine-5)-methyltransferase 3B	1	1.96423688325731	0.835573861163805
Dysf__Q9ESD7_2	Q9ESD7-2	Dysf	Isoform of Q9ESD7, Isoform 2 of Dysferlin	183	2.85650069537546	0.669318688828419
Leo1__Q5XJE5	Q5XJE5	Leo1	RNA polymerase-associated protein LEO1	1	1.43960106930255	0.632432634086163
Nsd1__O88491	O88491	Nsd1	Histone-lysine N-methyltransferase, H3 lysine-36 specific	1	2.24426499665214	0.653601464845377
Q5EBG8__Q5EBG8	Q5EBG8	Q5EBG8	Uncharacterized protein C1orf50 homolog	5	2.1326956556069	0.601131186904566
Rbm45__Q8BHN5	Q8BHN5	Rbm45	RNA-binding protein 45	1	2.50937184735464	0.592331932501585
Syngr1__D3YWY9	D3YWY9	Syngr1_1	Isoform of O55100, Synaptogyrin-1 (Fragment)	3	1.5808045128782	0.609466672712243
Abcb4__P21440	P21440	Abcb4	Phosphatidylcholine translocator ABCB4	5	1.3284190296707	-0.895716905780259
Adamtsl2__Q7TSK7	Q7TSK7	Adamtsl2	ADAMTS-like protein 2	1	2.04060765158059	-1.0490521145987
Afm__O89020	O89020	Afm	Afamin	23	1.86692855197051	-0.637795617066896
Agpat2__Q8K3K7	Q8K3K7	Agpat2	1-acyl-sn-glycerol-3-phosphate acyltransferase beta	1	1.89721779584955	-0.63009307582201
Aldh3a1__P47739	P47739	Aldh3a1	Aldehyde dehydrogenase, dimeric NADP-preferring	1	1.47636002295981	-0.657535294304052
Alpk1__E9QNX4	E9QNX4	Alpk1	Isoform of Q9CXB8, Alpha-protein kinase 1	1	2.24643828810475	-0.709851681150948
Ap1s2__Q9DB50	Q9DB50	Ap1s2	AP-1 complex subunit sigma-2	2	2.69011001877447	-0.597245086479693
Apoa1__Q00623	Q00623	Apoa1	Apolipoprotein A-I	121	1.63626036523458	-0.799041419983019
Apoa2__P09813	P09813	Apoa2	Apolipoprotein A-II	9	1.67972227606084	-0.916617216929695
Apob__E9Q414	E9Q414	Apob	Apolipoprotein B-100	48	1.37898486444494	-0.755283869433063
Apoc2__Q05020	Q05020	Apoc2	Apolipoprotein C-II	1	1.98685661526173	-1.12019778360564
Apoc3__P33622	P33622	Apoc3	Apolipoprotein C-III	5	2.21778749728077	-0.770281517573489
Apoc4__Q61268	Q61268	Apoc4	Apolipoprotein C-IV	3	2.66477707342569	-1.01921140394221
Apom__Q9Z1R3	Q9Z1R3	Apom	Apolipoprotein M	4	2.33196395116468	-1.07253610617166
Apon__G3X9D6	G3X9D6	Apon	Apolipoprotein N	5	1.53559609574723	-0.690599154031831
C2__P21180	P21180	C2	Complement C2	7	1.99206765373792	-0.632153789625503
C3__P01027	P01027	C3	Complement C3	218	1.82689069281641	-0.717294519141288
C4bpa__P08607	P08607	C4bpa	C4b-binding protein	3	1.63544168578046	-0.664117546824297
C5__P06684	P06684	C5	Complement C5	57	1.93447881499863	-0.674904845879376
C7__D3YXF5	D3YXF5	C7	Complement component 7	25	2.94911331413144	-0.652725120526351
C8a__Q8K182	Q8K182	C8a	Complement component C8 alpha chain	24	1.92544223042546	-0.699199187539862
C8b__Q8BH35	Q8BH35	C8b	Complement component C8 beta chain	17	2.00087070581083	-0.62539591241407
Cat__P24270	P24270	Cat	Catalase	45	1.60771311800891	-0.759645276967566
Cd5l__Q9QWK4	Q9QWK4	Cd5l	CD5 antigen-like	12	2.01199357056022	-0.836345296007245
Ces2e__Q8BK48	Q8BK48	Ces2e	Pyrethroid hydrolase Ces2e	4	1.725990688316	-0.805010620011061
Cfd__P03953	P03953	Cfd	Complement factor D	12	1.9556058927549	-0.707355438295178
Chil3__O35744	O35744	Chil3	Chitinase-like protein 3	15	1.88245159255883	-0.777695949138617
Clu__Q06890	Q06890	Clu	Clusterin	40	2.07838227524968	-0.718982631162487
Cp__G3X8Q5	G3X8Q5	Cp	Isoform of Q61147, Ceruloplasmin	82	2.77831028092182	-0.599105494079851
Cpn1__Q9JJN5	Q9JJN5	Cpn1	Carboxypeptidase N catalytic chain	5	2.40048502457143	-0.802416795271757
Cpn2__Q9DBB9	Q9DBB9	Cpn2	Carboxypeptidase N subunit 2	7	2.22194916996819	-0.83987649573858
Crp__P14847	P14847	Crp	C-reactive protein	3	2.00416226586004	-0.683902530118435
Cyp2f2__P33267	P33267	Cyp2f2	Cytochrome P450 2F2	8	1.34542993082662	-0.797169475000757
Cyp4f39__Q8BGU0	Q8BGU0	Cyp4f39	Cytochrome P450, family 4, subfamily f, polypeptide 39	2	1.79109761051192	-0.862805870114525
Dnm3__Q8BZ98	Q8BZ98	Dnm3	Dynamin-3	1	1.79802590356484	-0.655035954141021
Efemp1__Q8BPB5	Q8BPB5	Efemp1	EGF-containing fibulin-like extracellular matrix protein 1	2	2.43354787950678	-0.691684533485294
F10__O88947	O88947	F10	Coagulation factor X	11	1.75914490186062	-0.715577567988155
F12__Q80YC5	Q80YC5	F12	Coagulation factor XII	9	2.08112061097881	-0.67299960322229
F13b__Q07968	Q07968	F13b	Coagulation factor XIII B chain	7	1.77807579555292	-0.592435822729043
F2__P19221	P19221	F2	Prothrombin	39	2.03438697116212	-0.612668271297802
F5__O88783	O88783	F5	Coagulation factor V	5	1.52797262066967	-0.7277696729044
Fasn__P19096	P19096	Fasn	Fatty acid synthase	113	2.38077721110284	-0.61693638174626
Fcn1__O70165	O70165	Fcn1	Ficolin-1	4	1.49128712362673	-0.670639385573902
Fga__E9PV24	E9PV24	Fga	Fibrinogen alpha chain	74	1.69598312787476	-0.844127726645975
Fgb__Q8K0E8	Q8K0E8	Fgb	Fibrinogen beta chain	80	1.32106335094172	-0.715306060280304
Fgg__Q8VCM7	Q8VCM7	Fgg	Fibrinogen gamma chain	102	1.32817114336925	-0.721385910275624
Fn1__A0A087WSN6	A0A087WSN6	Fn1_1	Isoform of P11276, Fibronectin	2	3.1554285521163	-0.752517092086997
Fndc1__A0A6I8MWX0	A0A6I8MWX0	Fndc1	Fibronectin type III domain-containing 1	17	2.72864376379291	-0.649323154826061
Gp1ba__O35930	O35930	Gp1ba	Platelet glycoprotein Ib alpha chain	2	2.26365727306008	-0.811368242067257
H2_Q10__P01898	P01898	H2-Q10	H-2 class I histocompatibility antigen, Q10 alpha chain	7	2.76423337265535	-0.755530179636587
Hrg__Q9ESB3	Q9ESB3	Hrg	Histidine-rich glycoprotein	33	2.62691235252381	-0.587821621174166
Ifnar2__O35664	O35664	Ifnar2	Interferon alpha/beta receptor 2	1	2.00535088322896	-0.83441671916572
Igkc__P01837	P01837	Igkc	Immunoglobulin kappa constant	15	1.80841049421167	-0.810521530352716
Igkv6_32__A0A140T8N9	A0A140T8N9	Igkv6-32	Immunoglobulin kappa variable 6-32 (Fragment)	3	1.38836558675767	-0.958863328402054
Il1rap__Q61730_3	Q61730-3	Il1rap	Isoform of Q61730, Isoform 3 of Interleukin-1 receptor accessory protein	13	2.86989612464448	-0.718592577153607
Itpkc__Q7TS72	Q7TS72	Itpkc	Inositol-trisphosphate 3-kinase C	2	1.36767680204222	-0.620239933865081
Jchain__P01592	P01592	Jchain	Immunoglobulin J chain	5	1.80434018419463	-0.590491480468158
Kng1__O08677	O08677	Kng1_1	Kininogen-1	66	2.05918103608156	-0.608621832423204
Kng1__O08677_2	O08677-2	Kng1	Isoform of O08677, Isoform LMW of Kininogen-1	16	2.31690654891795	-0.682203032541262
Kras__P32883	P32883	Kras	GTPase KRas	1	1.38013259546467	-0.757735592148151
Lcat__P16301	P16301	Lcat	Phosphatidylcholine-sterol acyltransferase	9	2.16852597676122	-0.595773037579618
Lcn2__P11672	P11672	Lcn2	Neutrophil gelatinase-associated lipocalin	6	1.47282911125904	-0.639142098263349
Lpcat2__Q8BYI6	Q8BYI6	Lpcat2	Lysophosphatidylcholine acyltransferase 2	1	1.67849442045836	-0.698902626197335
Ltf__P08071	P08071	Ltf	Lactotransferrin	23	1.98382838870063	-0.882583032602565
Mbl1__P39039	P39039	Mbl1	Mannose-binding protein A	5	2.15436869142141	-0.694479336649117
Mgl2__A9XX86	A9XX86	Mgl2	Macrophage galactose N-acetyl-galactosamine specific lectin 2 isoform i	3	1.51808368574932	-0.671923390139194
Mug1__P28665	P28665	Mug1	Murinoglobulin-1	136	2.17216546099403	-0.927809495419973
Mup1__P11588	P11588	Mup1	Major urinary protein 1	2	1.36980763516743	-1.33019004604285
Mup20__Q5FW60	Q5FW60	Mup20	Major urinary protein 20	17	1.52691077204892	-1.17291551849955
Mup2__P11589	P11589	Mup2	Major urinary protein 2	30	1.39183926561839	-1.13643138331545
Mup3__P04939	P04939	Mup3	Major urinary protein 3	12	1.55762611322772	-0.963652015495409
Mup8__E9PVW0	E9PVW0	Mup8	Major urinary protein 8	4	1.42096089536737	-1.18101029490559
Myo9a__Q8C170_2	Q8C170-2	Myo9a	Isoform of Q8C170, Isoform 2 of Unconventional myosin-IXa	5	1.42221173888115	-0.723210034406244
Ncapg__E9PWG6	E9PWG6	Ncapg	Non-SMC condensin I complex, subunit G	3	3.26625759452011	-0.670115373288054
Ngp__O08692	O08692	Ngp	Neutrophilic granule protein	19	1.609436100307	-1.05446074949004
P01680__P01680	P01680	P01680	Ig kappa chain V-IV region S107B	3	2.95615819332224	-1.49499200411666
Pck1__Q9Z2V4	Q9Z2V4	Pck1	Phosphoenolpyruvate carboxykinase, cytosolic [GTP]	2	1.77208313804835	-0.610492388427129
Pcp4l1__Q6W8Q3	Q6W8Q3	Pcp4l1	Purkinje cell protein 4-like protein 1	2	1.48316315843948	-0.751532301436386
Pglyrp2__Q8VCS0	Q8VCS0	Pglyrp2	N-acetylmuramoyl-L-alanine amidase	4	1.69768078373041	-0.654088599332908
Pi16__Q9ET66	Q9ET66	Pi16	Peptidase inhibitor 16	5	2.53344599392362	-0.610279788141976
Plg__P20918	P20918	Plg	Plasminogen	85	1.36311257240391	-0.87237718695008
Plvap__Q91VC4	Q91VC4	Plvap	Plasmalemma vesicle-associated protein	2	1.61244553086678	-0.593105896598283
Ppbp__Q9EQI5	Q9EQI5	Ppbp	Chemokine subfamily B Cys-X-Cys	1	1.91902384358978	-1.08499333528379
Prtn3__Q61096	Q61096	Prtn3	Myeloblastin	1	1.4051613070807	-0.722396782107307
Pzp__Q61838	Q61838	Pzp	Pregnancy zone protein	198	2.04791794332336	-0.980782698744269
Rassf8__Q8CJ96	Q8CJ96	Rassf8	Ras association domain-containing protein 8	1	2.14005731739264	-0.706448423206494
S100a9__P31725	P31725	S100a9	Protein S100-A9	13	1.97773292124624	-1.23342870138707
Serpina1b__P22599	P22599	Serpina1b	Alpha-1-antitrypsin 1-2	59	2.24507167282592	-0.63766546034371
Serpina1c__A0A0R4J0X5	A0A0R4J0X5	Serpina1c	Isoform of Q00896, Alpha-1-antitrypsin 1-3	52	2.37577447138486	-0.681811689253764
Serpina1d__Q00897	Q00897	Serpina1d	Alpha-1-antitrypsin 1-4	140	2.32215884471369	-0.609799263466446
Serpina1e__Q00898	Q00898	Serpina1e	Alpha-1-antitrypsin 1-5	41	1.44363416585169	-0.632362908338892
Serpina3k__A0A0R4J0I1	A0A0R4J0I1	Serpina3k	Isoform of P07759, Serine protease inhibitor A3K	120	2.76196272967241	-0.707123506817525
Serpina3m__Q03734	Q03734	Serpina3m	Serine protease inhibitor A3M	74	2.4323458524287	-0.694529457578578
Serpina7__P61939	P61939	Serpina7	Thyroxine-binding globulin	1	3.02901053870717	-1.0137360357355
Serpinf2__Q61247	Q61247	Serpinf2	Alpha-2-antiplasmin	22	1.87037706769518	-0.974272159971177
Slc9a3r2__Q9JHL1_2	Q9JHL1-2	Slc9a3r2_1	Isoform of Q9JHL1, Isoform 2 of Na(+)/H(+) exchange regulatory cofactor NHE-RF2	2	2.32296995231382	-0.624599382581431
Srgn__P13609	P13609	Srgn	Serglycin	1	1.59588626658302	-0.951245498364216
Stom__P54116	P54116	Stom	Stomatin	14	1.88826724529449	-0.589845370460188
Sytl4__Q9R0Q1	Q9R0Q1	Sytl4	Synaptotagmin-like protein 4	1	1.84659631115686	-0.840795636268464
Tbck__E9Q1W7	E9Q1W7	Tbck	Isoform of Q8BM85, TBC domain-containing protein kinase-like protein	3	2.31710763002898	-0.818412954194909
Thbs1__Q80YQ1	Q80YQ1	Thbs1	Isoform of P35441, Thrombospondin-1	21	1.31569920187692	-0.830753580099396
Tmem165__P52875	P52875	Tmem165	Transmembrane protein 165	1	1.43930855201369	-0.937456558662734
Ube2l6__Q9QZU9	Q9QZU9	Ube2l6	Ubiquitin/ISG15-conjugating enzyme E2 L6	3	1.33924675188796	-0.867859973446886
Uchl1__Q9R0P9	Q9R0P9	Uchl1	Ubiquitin carboxyl-terminal hydrolase isozyme L1	25	2.54404840977695	-0.771611835534588
